# Competition for cysteine acylation by C16:0 and C18:0 derived lipids is a global phenomenon in the proteome

**DOI:** 10.1101/2022.05.27.492351

**Authors:** Hana Nůsková, Fabiola Garcia-Cortizo, Lena Sophie Schwenker, Marcel Tiebe, Martin Schneider, Dominic Helm, Carissa Reid, Annette Kopp-Schneider, Aubry K. Miller, Aurelio A. Teleman

## Abstract

*S*-acylation is a reversible posttranslational protein modification consisting of attachment of a fatty acid to a cysteine via a thioester bond. Research over the last few years has shown that a variety of different fatty acids, such as C16:0, C18:0 or C18:1, are used in cells to S-acylate proteins. We recently showed that GNAI proteins can be acylated on a single residue, Cys3, with either C16:0 or C18:1 and that the relative proportion of acylation with these fatty acids depends on the level of the respective fatty acid in the cell’s environment. This has functional consequences for GNAI proteins, with the identity of the acylating fatty acid affecting the subcellular localization of GNAIs. Unclear is whether this competitive acylation is specific to GNAI proteins or a more general phenomenon in the proteome. We perform here a proteome screen to identify proteins acylated with different fatty acids. We identify 218 proteins acylated with C16:0 and 308 proteins acylated with C18-lipids, thereby uncovering novel targets of acylation. We find that most proteins that can be acylated by palmitic acid (C16:0) can also be acylated with C18-fatty acids. For proteins with more than one acylation site, we find that this competitive acylation occurs on each individual cysteine residue. This raises the possibility that the function of many different proteins can be regulated by the lipid environment via differential *S*-acylation.
