## Supplementary Table 1 for "Competition for cysteine acylation by C16:0 and C18:0 derived lipids is a global phenomenon in the proteome"

### Sheet: Sheet1
	Labeled with
Protein	C15-az	C17-az
ABHD17B	+	+
ACAA1	+	+
ACAA2	+	+
ACOT8	-	+
ADAM10	+	+
ADAM17	-	+
ALDH3A2	+	+
ANAPC16	-	+
ANTXR2	-	+
AP1AR	+	+
ARL15	+	+
ATP5J	-	+
AUP1	+	-
B4GALT1	-	+
B4GALT5	-	+
B4GAT1	+	+
BASP1	+	+
BCAM	+	+
BCL2L12	+	+
BET1	+	+
BET1L	+	+
BLOC1S2	+	+
C12orf73	-	+
C12orf75	+	+
C1orf21	+	+
CADM4	+	+
CANX	-	+
CASK	-	+
CCNY	+	+
CCNYL1	+	+
CD109	-	+
CD151	+	+
CD164	-	+
CD276	+	+
CD46	+	+
CD55	+	+
CD58	-	+
CD59	+	+
CD63	+	+
CD81	+	+
CD9	+	+
CD99	+	+
CD99L2	+	+
CDC42EP4	-	+
CDC42SE2	+	+
CDCA3	+	+
CDIP1	-	+
CHCHD3	+	+
CHCHD6	+	+
CHODL	-	+
CHP1	+	+
CKAP4	+	+
CLCC1	+	+
CLDN12	+	+
CLGN	-	+
CNTFR	-	+
CNTN1	+	+
CPD	+	+
CSNK1G3	+	-
CSTF2	-	+
CTDSP1	+	+
CXADR	+	+
CYSTM1	+	+
DAG1	+	+
DAGLB	+	+
DDAH2	-	+
DGKE	-	+
DLGAP4	+	-
DNAJC11	-	+
DNAJC5	+	+
DPM3	-	+
DSC2	+	+
EBAG9	+	+
EFCAB14	+	+
EFHD2	-	+
EFNA5	-	+
ELOVL1	+	+
EMD	-	+
ERAL1	-	+
ERGIC2	+	-
ERICH5	+	+
ERMP1	-	+
FAM171A1	-	+
FAM177A1	+	+
FAM219A	+	+
FAM219B	+	+
FAM49B	-	+
FAM84B	+	-
FAS	+	+
FBXL20	+	+
FLOT1	+	+
FLOT2	+	+
FLRT2	-	+
FOXC1	+	+
FRAS1	-	+
FREM2	+	+
FUBP1	-	+
FXYD6	+	+
GABARAPL2	+	+
GAP43	+	+
GAS1	-	+
GFRA1	+	+
GLG1	-	+
GNA11	-	+
GNA13	+	+
GNAI1	+	+
GNAI2	+	+
GNAI3	+	+
GNAQ	+	+
GNAS	+	+
GNG5	-	+
GOLGA7	+	+
GOLIM4	+	+
GPC3	-	+
GPM6A	-	+
GPM6B	+	+
GPRIN1	+	+
GPRIN3	+	+
GRK6	+	+
HACL1	-	+
HADHB	-	+
HEBP1	-	+
HLA-B	+	+
HLA-C	+	+
HMOX2	-	+
HRAS	+	+
HSPD1	+	-
ICOSLG	-	+
IFNGR1	+	+
IGF2R	+	-
IGSF8	+	+
IL10RB	-	+
IRF2BPL	-	+
IRS4	+	-
ISCA1	-	+
ITGA6	+	+
ITM2B	+	+
ITM2C	+	+
JAM2	+	+
JAM3	+	+
KCT2	+	-
KHSRP	+	-
KIAA0319L	+	+
LAMTOR1	+	+
LAPTM4A	+	+
LGALS1	-	+
LGMN	+	-
LHFPL2	-	+
LIMD1	-	+
LIN7C	-	+
LMTK2	-	+
LOH12CR1	-	+
LRP11	+	-
LRP12	-	+
LRRC1	+	+
LSR	+	+
LYAR	-	+
M6PR	+	-
MACF1	-	+
MANEA	+	+
MAP1LC3B	-	+
MAP6D1	+	+
MARCKS	+	-
MARCKSL1	+	-
MBLAC2	+	+
MDFIC	+	+
MED28	-	+
MFAP3	-	+
MIEN1	+	-
MLEC	+	+
MOXD1	-	+
MPP6	-	+
MPZL1	+	-
MREG	-	+
MRPL37	-	+
MTDH	+	+
MTPN	+	+
NCAM1	+	+
NCSTN	+	+
NDFIP2	+	-
NDUFAF2	+	+
NDUFAF3	-	+
NEO1	+	+
NPC1	+	+
NPDC1	-	+
NRAS	+	+
NRCAM	+	+
NRN1	-	+
NRP1	+	+
NUDT8	-	+
NUP50	-	+
PACSIN3	+	+
PAFAH1B3	+	+
PAG1	+	+
PALM	+	+
PALM.1	-	+
PALM3	+	+
PCBP1	+	-
PCDH10	+	+
PCDH19	-	+
PCDH7	-	+
PCMT1	+	-
PDRG1	+	+
PDXP	+	+
PFDN2	+	+
PGLS	+	+
PI4K2A	-	+
PLP2	+	+
PLSCR1	+	+
PODXL	+	+
PODXL2	-	+
POLR2L	-	+
POM121C	-	+
PPT1	-	+
PRAF2	+	+
PRNP	+	+
PROCR	+	+
PTGFRN	+	+
PTK7	+	+
PTPRG	-	+
PTRH2	+	+
PTRHD1	-	+
PTTG1IP	+	+
PVR	+	+
PVRL3	-	+
RAB6C	-	+
RAP2A	+	+
RAP2B	+	+
RAP2C	+	+
RBM27	-	+
REEP5	+	+
RFFL	-	+
RGS19	+	+
RHBDD2	-	+
RHOB	+	+
RHOQ	-	+
RHOU	+	+
RNF11	+	+
ROBO1	+	+
ROR2	-	+
RP2	+	+
RRAS2	+	+
SCAMP1	+	+
SCAMP2	+	+
SCAMP3	+	+
SCARB1	-	+
SCARB2	+	+
SCARF2	+	+
SCRIB	+	+
SDHAF2	-	+
SERINC1	+	-
SFT2D1	+	+
SFT2D2	-	+
SFT2D3	+	+
SGCB	-	+
SGCE	+	+
SGTA	-	+
SHISA2	-	+
SIX4	-	+
SLC19A1	-	+
SLC1A5	+	-
SLC30A1	+	+
SLC38A2	-	+
SLC39A6	-	+
SLC44A1	+	+
SLC7A1	-	+
SLC7A2	-	+
SMIM13	+	+
SMPDL3B	-	+
SNAP23	+	+
SNAP25	-	+
SORT1	+	+
SPRY1	+	+
SPRY2	+	+
SPRY4	+	+
SPRYD7	+	+
STARD7	-	+
STMN3	+	+
STX10	+	+
STX12	+	+
STX4	+	+
STX5	-	+
STX6	+	+
STX7	+	+
STX8	+	+
SUGP1	-	+
SUSD5	+	+
SVIP	+	+
SYNGR2	-	+
TAGLN2	+	+
TCF3	-	+
TESK1	-	+
TFRC	+	+
TIMM8B	+	-
TMEFF1	-	+
TMEM100	+	+
TMEM115	+	+
TMEM123	+	+
TMEM179B	+	+
TMEM184C	-	+
TMEM222	+	+
TMEM43	+	+
TMEM51	+	+
TMEM55B	-	+
TMEM59	+	+
TMEM65	-	+
TMX1	+	+
TMX3	-	+
TMX4	-	+
TNFRSF10A	+	+
TNFRSF10B	+	+
TNFRSF10D	+	+
TPBG	-	+
TRAPPC3	+	+
TSPAN3	+	+
TSPAN6	+	+
TSPAN9	-	+
TTYH3	+	+
TUSC2	-	+
TXLNG	+	-
TYSND1	+	-
UBL3	+	+
UBQLN2	+	-
UBTD1	+	+
UBTD2	+	+
ULBP3	-	+
UQCC2	-	+
VAMP2	+	-
VAMP3	+	+
VAMP4	+	+
VAMP7	+	+
VANGL1	+	+
VPS28	-	+
ZDHHC18	+	-
ZDHHC20	+	+
ZDHHC3	-	+
