## Supplementary Table 2 for "Competition for cysteine acylation by C16:0 and C18:0 derived lipids is a global phenomenon in the proteome"

### Sheet: primers
	Sequences of primers used in this study
		Primers for amplifying ORFs from human cDNA
		ORF	Primer sequence
		HRAS + EcoRI 5' overhang	fwd	GAATTCATGACGGAATATAAGCTGGTG
		HRAS + NotI 3' overhang	rev	GCGGCCGCTCAGGAGAGCACACACTTGCA
		LAMTOR1 + ClaI 3' overhang	fwd	GGCCATCGATATGGGGTGCTGCTACAGCAG
		LAMTOR1 + BglII 5' overhang	rev	GGCCAGATCTTGGGATCCCAAACTGTACAA
		TFR1 + ClaI 3' overhang	fwd	GGCCATCGATATGATGGATCAAGCTAGATCA
		TFR1 + BglII 5' overhang	rev	GGCCAGATCTaATGATGGATCAAGCTAGATCA
		Primers for mutagenesis of human HRAS, LAMTOR1, TMX1, and TFR1
		Mutated ORF	Primer sequence
		HRAS C181A + NotI 3' overhang	rev	TACGGCGGCCGCTCAGGAGAGCACACACTTGCAGCTCATCGCGCCGGGGCCACTCTCA
		HRAS C184A + NotI 3' overhang	rev	TACGGCGGCCGCTCAGGAGAGCACCGCCTTGCAGCTCATGCAGCCG
		HRAS C181A/C184A + NotI 3' overhang	rev	TACGGCGGCGCTCAGGAGAGCACACACTTCGCGCTCATCGCGCCGGGGCCACTCTCA
		LAMTOR1 C3S + XhoI 3' overhang	fwd	GGAGCTCGAGATGGGGAGCTGCTACAGCAGCGAGAAC
		LAMTOR1 C4S + XhoI 3' overhang	fwd	GGAGCTCGAGATGGGGTGCAGCTACAGCAGCGAGAAC
		LAMTOR1 C3S/C4S + XhoI 3' overhang	fwd	GGAGCTCGAGATGGGGAGCAGCTACAGCAGCGAGAAC
		TFR1 C62A	fwd	AAACCAAAAAGGGCTAGTGGAAGTATC
		TFR1 C62A	rev	GATACTTCCACTAGCCCTTTTTGGTTT
		TFR1 C67A	fwd	AGTGGAAGTATCGCCTATGGGACTATTG
		TFR1 C67A	rev	CAATAGTCCCATAGGCGATACTTCCACT
		TFR1 3' vector backbone	fwd	TCGGATCCACTAGTAACGGC
		TFR1 + EcoR47II 5' overhang	rev	CGAGTTTTGAGCGCTGTCTT
